# Comparative genomics of carbapenemase-producing *Morganella spp*

**DOI:** 10.1101/2023.03.30.534920

**Authors:** Rémy A. Bonnin, Elodie Creton, Amandine Perrin, Delphine Girlich, Cecile Emeraud, Agnès B. Jousset, Mathilde Duque, Katie Hopkins, Pierre Bogaerts, Youri Glupczynski, Niels Pfennigwerth, Marek Gniadkowski, Antoni Hendrickx, Kim van der Zwaluw, Petra Apfalter, Rainer Hartl, Vendula Heringova, Jaroslav Hrabak, Gerald Larrouy-Maumus, Eduardo P. C. Rocha, Thierry Naas, Laurent Dortet

**Affiliations:** Team “Resist” UMR1184 “Immunology of Viral, Auto-Immune, Hematological and Bacterial diseases (IMVA-HB),” INSERM, Université Paris-Saclay, CEA, LabEx LERMIT, Faculty of Medicine, Le Kremlin-Bicêtre, France; Associated French National Reference Center for Antibiotic Resistance: Carbapenemase-Producing Enterobacteriaceae, Le Kremlin-Bicêtre, France; Institut Pasteur, Université Paris Cité, CNRS UMR3525, Microbial Evolutionary Genomics, Paris 75015, France; Bacteriology-Hygiene Unit, Assistance Publique-Hôpitaux de Paris, AP-HP Paris Saclay, Bicêtre Hospital Le Kremlin-Bicêtre, France; National Institute for Health Research Health Protection Research Unit (NIHR HPRU) in Healthcare Associated Infections and Antimicrobial Resistance at Imperial College London, Hammersmith Hospital, Du Cane Road, London, Antimicrobial Resistance and Healthcare Associated Infections (AMRHAI) Reference Unit, National Infection Service, Public Health England, London, NW9 5EQ, UK; National Reference Laboratory for Monitoring of Antimicrobial Resistance in Gram-Negative Bacteria, CHU Dinant-Godinne, UCL Namur, B 5530 Yvoir, Belgium; German National Reference Centre for Multidrug-Resistant Gram-Negative Bacteria, Department of Medical Microbiology, Ruhr-University Bochum, Bochum, Germany; Department of Molecular Microbiology, National Medicines Institute, Warsaw, Poland; Laboratory for Infectious Diseases & Screening, National Institute for Public Health & the Environment (RIVM), Bilthoven, The Netherlands; National Reference Center for Antimicrobial Resistance and Nosocomial Infections, Institute for Hygiene, Microbiology and Tropical Medicine, Ordensklinikum Linz Elisabethinen, Fadingerstrasse 1, 4020 Linz, Austria; Biomedical Center, Faculty of Medicine in Pilsen, Charles University, 30100 Pilsen, Czech Republic; MRC Centre for Molecular Bacteriology and Infection, Department of Life Sciences, Faculty of Natural Sciences, Imperial College London, London, United Kingdom

**Keywords:** carbapenem, insertion sequence, antibiotic resistance, detection, colistin resistance

## Abstract

**Background:** *Morganella* are opportunistic pathogens involved in various infections. In *Morganella*, intrinsic resistance to multiple antibiotics including colistin combined with the emergence of carbapenemase-producers (CP) strongly limits the antimicrobial armamentarium.
