## Supplementary Table S1 for "Comparative genomics of carbapenemase-producing *Morganella spp*"

### Sheet: table S1.txt
strains	Country	Year of isolation	Source	Size	Number of contig	N50	Tetracycline	Chloramphenicol	beta-lactamases	Aminoglycosides		Macrolides	Macrolides	Sulfamides	Trimethoprime	Colistin	Rifampin	Quinolones
Morganella morganii subsp morganii
101J3.fasta	France	2016	Human	3964184	297	38245	tet(A),tet(B)-like		blaCTX-M-15,blaDHA-1-like,blaNDM-1	aadA1,rmtC	aac(6')Ib-cr-like	mph(E)	msr(E)-like	sul1-like	dfrA1			QnrA1
105F8.fasta	France	2016	Human	3975524	262	42478	tet(A),tet(B)-like		blaCTX-M-15,blaMOR-2-like,blaNDM-1	aadA1,armA-like,rmtC	aac(6')Ib-cr-like	mph(E)	msr(E)-like	sul1-like	dfrA1			QnrA1
105F9.fasta	France	2016	Environment	3952206	346	34166	tet(A),tet(B)-like		blaCTX-M-15,blaDHA-1-like,blaNDM-1	aadA1,rmtC	aac(6')Ib-cr-like	mph(E)-like	msr(E)-like	sul1	dfrA1			QnrA1
105G3.fasta	France	2016	Environment	3959862	295	37122	tet(A),tet(B)-like		blaCTX-M-15,blaDHA-1-like,blaMOR-2-like,blaNDM-1	aadA1,armA-like,rmtC	aac(6')Ib-cr	mph(E)	msr(E)-like	sul1	dfrA1			QnrA1
106D8.fasta	France	2016	Human	3798011	84	117019	tet(A)		blaCTX-M-15,blaDHA-1-like,blaNDM-1	aadA1,armA,rmtC	aac(6')Ib-cr,aac(6')Ib-cr-like	mph(E)	msr(E)-like	sul1-like	dfrA1			QnrA1
109F2.fasta	France	2016	Human	4119707	398	68020	tet(A)-like	catA2-like,catB3-like,floR-like	blaCMY-4,blaDHA-1-like,blaNDM-1,blaOXA-1,blaSHV-12,blaTEM-2	aac(3)-IId-like,aph(3')-VIa-like,strA,strB	aac(6')Ib-cr			sul1,sul2	dfrA14-like		ARR-3	QnrB32-like
119J6.fasta	France	2016	Human	3839478	69	141893	tet(A)		blaCTX-M-15,blaDHA-1-like,blaNDM-1	aadA1,armA,rmtC	aac(6')Ib-cr,aac(6')Ib-cr-like	mph(E)	msr(E)-like		dfrA1			QnrA1
119J8.fasta	France	2016	Human	4045263	105	161366	tet(B)	catA1-like,catB3-like	blaMOR-2-like,blaNDM-1,blaOXA-1,blaOXA-101	aadA5,aadB,aph(3')-Ia	aac(6')Ib-cr-like			sul1	dfrA10,dfrA17
121C7.fasta	France	2016	Human	3959946	494	37116	tet(A)		blaCTX-M-15,blaNDM-1	aadA1-like,rmtC	aac(6')Ib-cr-like	mph(E)	msr(E)-like	sul1-like	dfrA1			QnrA1
124E2.fasta	France	2016	Human	3717543	74	103147	tet(A)		blaCTX-M-15,blaDHA-1-like,blaNDM-1	aadA1,armA,rmtC	aac(6')Ib-cr,aac(6')Ib-cr-like	mph(E)	msr(E)-like	sul1-like	dfrA1			QnrA1
126H7.fasta	France	2016	Human	3911151	497	44297	tet(A),tet(B)-like		blaCTX-M-15,blaDHA-1-like,blaNDM-1	aadA1,armA	aac(6')Ib-cr-like	mph(E)	msr(E)-like	sul1-like	dfrA1			QnrA1
133D1.fasta	France	2017	Human	4151096	317	54646	tet(A),tet(B)-like		blaCTX-M-15,blaDHA-1-like,blaMOR-2-like,blaNDM-1,blaTEM-1A	aadA1	aac(6')Ib-cr-like	mph(E)-like	msr(E)-like	sul1-like	dfrA1			QnrA1
137H6.fasta	France	2017	Human	3944549	487	38467	tet(A),tet(B)-like		blaDHA-1-like,blaMOR-2-like,blaNDM-1	aadA1,armA,rmtC	aac(6')Ib-cr-like	mph(E)	msr(E)-like	sul1				QnrA1
145A9.fasta	France	2017	Human	4006079	324	69139	tet(A),tet(B)-like		blaCTX-M-15,blaDHA-1-like,blaNDM-1	aadA1,armA	aac(6')Ib-cr-like	mph(E)	msr(E)-like	sul1-like	dfrA1			QnrA1
147G9.fasta	France	2017	Human	4057828	510	60416	tet(A)-like,tet(B)	catA1-like,catA2-like,catB3-like,floR-like	blaCMY-4,blaDHA-1-like,blaNDM-1,blaOXA-1,blaOXA-19,blaSHV-12,blaTEM-1B	aac(3)-IId-like,aadA5,aph(3')-Ia,aph(3')-VIa-like,strA,strB	aac(6')Ib-cr-like	mph(A)		sul1,sul2-like	dfrA14-like,dfrA17		ARR-3	QnrB32-like
152J3.fasta	France	2017	Human	3656242	85	162291		catA2-like,catB3-like	blaCTX-M-15,blaDHA-1,blaNDM-1,blaOXA-1,blaTEM-1B	aac(3)-IId-like,aadA2,aph(3')-VIa-like	aac(6')Ib-cr			sul1	dfrA12,dfrA15
153H1.fasta	France	2017	Human	3851015	73	141889	tet(A)		blaCTX-M-15,blaDHA-1-like,blaNDM-1	aadA1,armA,rmtC	aac(6')Ib-cr,aac(6')Ib-cr-like	mph(E)	msr(E)-like	sul1-like	dfrA1			QnrA1
156C10.fasta	France	2017	Human	4021723	147	85429	tet(A)-like	catA2-like,catB2,catB3-like,floR-like	blaCMY-4,blaDHA-5-like,blaNDM-1,blaOXA-1,blaSHV-12,blaTEM-1B	aac(3)-IId-like,aadA1,strA,strB	aac(6')Ib-cr			sul1,sul2	dfrA1,dfrA14-like		ARR-3	QnrB32-like,QnrD
156J5.fasta	France	2017	Human	3976835	109	85792	tet(A),tet(B)-like		blaCTX-M-15,blaDHA-1-like,blaNDM-1	aadA1,armA,rmtC	aac(6')Ib-cr	mph(E)	msr(E)-like	sul1-like	dfrA1			QnrA1
157H3.fasta	France	2017	Human	3664086	94	124306		catA1-like	blaMOR-like,blaOXA-48,blaTEM-1B	aadA1,aph(3')-Ia,strA,strB				sul2	dfrA1
160E5.fasta	France	2018	Human	4063499	177	55790	tet(A)	catB3-like	blaCMY-4,blaDHA-5-like,blaNDM-1,blaOXA-1,blaTEM-1B	aac(3)-IId-like,aph(3')-VIa-like,strA,strB	aac(6')Ib-cr			sul1,sul2	dfrA14-like		ARR-3	QnrB32-like
171229813_CP043955.fasta	China	2017	Human	3982591	1	3982591	tet(B)	catA2-like,catB3-like,cmlA1-like,floR-like	blaDHA-1-like,blaOXA-1	aac(3)-IVa-like,aadA1,aadA13,aadA2,aph(4)-Ia	aac(6')Ib-cr			sul1,sul2,sul3	dfrA1		ARR-3
173H5.fasta	France	2018	Human	3901485	221	66609	tet(B)-like		blaCTX-M-14b,blaMOR-2-like,blaOXA-48,blaTEM-1B	aac(3)-IId-like,aadA1,aph(3')-VIb-like,strA,strB		erm(B)-like		sul2	dfrA1
175E7.fasta	France	2018	Human	4162559	66	175712	tet(A)-like	catA1-like,catA2-like,catB3-like	blaDHA-1,blaNDM-1,blaOXA-1,blaTEM-1B,blaVEB-6-like	aac(3)-IId-like,aadA2,armA,strA,strB	aac(6')Ib-cr-like	mph(A)-like,mph(E)	msr(E)	sul1-like,sul2-like	dfrA12,dfrA15			QnrA1-like
175H10.fasta	France	2018	Human	4193694	381	90303	tet(A),tet(B)-like		blaCTX-M-15,blaDHA-1-like,blaNDM-1	aadA1,armA,rmtC	aac(6')Ib-cr-like	mph(E)	msr(E)-like	sul1-like	dfrA1			QnrA1
180G4.fasta	France	2018	Human	3882730	48	631673			blaCTX-M-14,blaDHA-5-like,blaTEM-1B,blaVIM-4	rmtB	aac(6')Ib-cr-like			sul1-like
183I6.fasta	France	2018	Human	4137928	63	314698	tet(A),tet(A)-like,tet(B)-like	catA2-like,catB3-like	blaCTX-M-15,blaDHA-1-like,blaOXA-1,blaOXA-48	aac(3)-IIa-like,aadA1	aac(6')Ib-cr			sul2	dfrA14-like			QnrB1-like
198C8.fasta	France	2018	Human	3951704	40	307125	tet(A)		blaDHA-5-like,blaOXA-48,blaTEM-1B	strA,strB				sul1-like,sul2	dfrA7			QnrD-like
202G8.fasta	France	2019	Human	3976230	136	125066	tet(A),tet(B)-like		blaCTX-M-15,blaDHA-1-like,blaMOR-2-like,blaNDM-1	aadA1,armA,rmtC	aac(6')Ib-cr-like	mph(E)	msr(E)-like	sul1	dfrA1			QnrA1
204E10.fasta	France	2019	Human	4017602	387	52818	tet(A),tet(B)-like		blaCTX-M-15,blaDHA-1-like,blaNDM-1	aadA1	aac(6')Ib-cr-like	mph(E)	msr(E)-like	sul1-like	dfrA1			QnrA1
204H9.fasta	France	2019	Human	4133746	455	61279	tet(A),tet(B)-like		blaCTX-M-15,blaDHA-1-like,blaNDM-1	aadA1,armA,rmtC	aac(6')Ib-cr-like	mph(E)	msr(E)-like	sul1	dfrA1-like			QnrA1
213B3.fasta	France	2019	Human	4562341	837	132940	tet(A),tet(B)-like		blaCTX-M-15,blaDHA-1-like,blaNDM-1	aac(3)-IId-like,aadA1,armA,rmtC		mph(E)	msr(E)-like	sul1	dfrA1			QnrA1
214A7.fasta	France	2019	Human	3963271	245	53682	tet(A),tet(B)-like		blaCTX-M-15,blaDHA-1-like,blaMOR-2-like,blaNDM-1	aadA1,rmtC	aac(6')Ib-cr-like	mph(E)	msr(E)-like	sul1	dfrA1-like			QnrA1
228I2.fasta	France	2019	Human	4004941	119	273524	tet(D)	catA2-like,catB3-like,cmlA1-like,floR-like	blaDHA-1-like,blaNDM-5,blaOXA-1	aac(3)-IVa-like,aadA1,aadA2-like,aph(3')-Ia,aph(4)-Ia	aac(6')Ib-cr			sul1,sul2,sul3	dfrA12		ARR-3	QnrD
241A10.fasta	France	2019	Human	4144676	439	53014	tet(A),tet(B)-like		blaCTX-M-15,blaDHA-1-like,blaNDM-1,blaTEM-1D	aadA1,armA,rmtC		mph(E)	msr(E)-like	sul1,sul2	dfrA1			QnrA1
246F10.fasta	France	2020	Human	3970992	144	97233	tet(A),tet(B)-like		blaCTX-M-15,blaDHA-1-like,blaNDM-1	aadA1,armA-like,rmtC	aac(6')Ib-cr-like	mph(E)	msr(E)-like	sul1-like	dfrA1			QnrA1
249E6.fasta	France	2020	Human	4133074	279	46003	tet(B)-like	catA2-like	blaDHA-5-like,blaNDM-1	rmtC				sul1-like
24A3.fasta	France	2013	Human	4024695	142	157700	tet(A),tet(B)-like		blaCTX-M-15,blaDHA-1-like,blaNDM-1	aadA1,armA,rmtC	aac(6')Ib-cr-like	mph(E)	msr(E)-like	sul1-like	dfrA1			QnrA1
261J6.fasta	France	2020	Human	3966576	177	52892	tet(A),tet(Y)	catA2-like,catB3-like	blaDHA-1-like,blaNDM-1,blaOXA-1	aadA1,aph(3')-Ic,rmtC,strA,strB	aac(6')Ib-cr-like			sul1,sul2	dfrA1			QnrB66-like
264C6.fasta	France	2020	Human	3760504	118	70084		catA2-like	blaDHA-1-like,blaOXA-48,blaTEM-110-like	aac(3)-IIa,aadA1					dfrA1
275J7.fasta	France	2020	Human	3917350	54	284565			blaCTX-M-14,blaDHA-5-like,blaTEM-1B,blaVIM-4	rmtB	aac(6')Ib-cr-like			sul1-like
278I10.fasta	France	2021	Human	4109368	186	100487	tet(B)	catA1-like	blaMOR-2-like,blaOXA-162	aadA1				sul1	dfrA1
279C10.fasta	France	2021	Human	3978789	95	158068	tet(A),tet(B)-like		blaCTX-M-15,blaDHA-1-like,blaNDM-1	aadA1,armA,rmtC	aac(6')Ib-cr-like	mph(E)	msr(E)-like	sul1-like	dfrA1			QnrA1
31I2.fa	France	2013	Human	4022923	160	133078	tet(A),tet(B)-like		blaNDM-1	aadA1,armA,rmtC	aac(6')Ib-cr-like	mph(E)	msr(E)-like	sul1-like	dfrA1			QnrA1
32E4.fasta	France	2013	Human	4056908	160	133078	tet(A),tet(B)-like		blaCTX-M-15,blaNDM-1	aadA1,armA,rmtC	aac(6')Ib-cr-like	mph(E)	msr(E)-like	sul1-like	dfrA1			QnrA1
33A9.fa	France	2013	Human	4023183	156	133078	tet(A),tet(B)-like		blaCTX-M-15,blaNDM-1	aadA1,armA,rmtC	aac(6')Ib-cr-like	mph(E)	msr(E)-like	sul1-like	dfrA1			QnrA1
42G8.fa	France	2014	Human	4023369	159	133078	tet(A),tet(B)-like		blaCTX-M-15,blaNDM-1	aadA1,armA,rmtC	aac(6')Ib-cr-like	mph(E)	msr(E)-like	sul1-like	dfrA1			QnrA1
69B2.fasta	France	2014	Human	4088146	184	113258	tet(B)-like		blaCTX-M-15,blaNDM-1	aadA1,rmtC				sul1-like	dfrA1			QnrA1
72H2.fa	France	2015	Human	3980373	143	133078	tet(A),tet(B)-like		blaCTX-M-15,blaNDM-1	aadA1,armA,rmtC	aac(6')Ib-cr-like	mph(E)	msr(E)-like	sul1-like	dfrA1			QnrA1
73H5.fasta	France	2015	Human	3981165	150	133078	tet(A),tet(B)-like		blaCTX-M-15,blaNDM-1	aadA1,armA,rmtC	aac(6')Ib-cr-like	mph(E)	msr(E)-like	sul1-like	dfrA1			QnrA1
74A3.fa	France	2015	Human	4022408	159	133078	tet(A),tet(B)-like		blaCTX-M-15,blaNDM-1	aadA1,armA,rmtC	aac(6')Ib-cr-like	mph(E)	msr(E)-like	sul1-like	dfrA1			QnrA1
76E5.fa	France	2015	Human	3980704	144	133078	tet(A),tet(B)-like		blaCTX-M-15,blaNDM-1	aadA1,armA,rmtC	aac(6')Ib-cr-like	mph(E)	msr(E)-like	sul1-like	dfrA1			QnrA1
78G8.fa	France	2015	Human	3969887	140	133078	tet(A),tet(B)-like		blaCTX-M-15,blaNDM-1	aadA1,armA	aac(6')Ib-cr-like	mph(E)	msr(E)-like	sul1-like	dfrA1			QnrA1
81B3.fa	France	2015	Human	3972405	153	131854	tet(A),tet(B)-like	catA1-like,catB3-like	blaCTX-M-15,blaNDM-1,blaOXA-1	aadA24-like,armA,strA-like,strB	aac(6')Ib-cr	mph(E)	msr(E)	sul1	dfrA1
81C9.fa	France	2015	Human	4037491	161	133078	tet(A),tet(B)-like		blaCTX-M-15,blaNDM-1	aadA1,armA,rmtC	aac(6')Ib-cr-like	mph(E)	msr(E)-like	sul1-like	dfrA1			QnrA1
82F5.fasta	France	2015	Human	3971170	124	157709	tet(A),tet(B)-like		blaCTX-M-15,blaDHA-1-like,blaNDM-1	aadA1,armA,rmtC	aac(6')Ib-cr-like	mph(E)	msr(E)-like	sul1-like	dfrA1			QnrA1
87I10.fasta	France	2015	Human	3978561	105	143418	tet(A),tet(B)-like		blaCTX-M-15,blaNDM-1	aadA1,armA,rmtC	aac(6')Ib-cr-like	mph(E)	msr(E)-like	sul1-like	dfrA1			QnrA1
93I9.fasta	France	2015	Human	3978239	140	137795	tet(A),tet(B)-like		blaCTX-M-15,blaNDM-1	aadA1,armA,rmtC	aac(6')Ib-cr-like	mph(E)	msr(E)-like	sul1-like	dfrA1			QnrA1
97F5.fasta	France	2015	Human	4046545	319	32024	tet(A),tet(B)-like		blaCTX-M-15,blaNDM-1-like	aadA1,aph(3')-Ib-like,armA-like	aac(6')Ib-cr-like	mph(E)	msr(E)-like	sul1-like	dfrA1			QnrA1
99H1.fasta	France	2016	Human	4055645	237	63516	tet(A),tet(B)-like		blaCTX-M-15,blaDHA-1-like,blaMOR-2-like,blaNDM-1	aadA1,aph(3')-Ib-like,armA-like	aac(6')Ib-cr-like	mph(E)	msr(E)-like	sul1-like	dfrA1			QnrA1
AMWL02.1.fa	India	2012	Human	4150412	63	215046		catA1-like	blaCTX-M-15,blaMOR-2-like	aadA5,armA,strA,strB		mph(E)	msr(E)	sul1,sul2	dfrA17
ANG-1.fasta	England	2009	Human	3857243	100	124054	tet(B)	catB3-like	blaCTX-M-15,blaMOR-2-like,blaOXA-1	aac(3)-IIa-like,aph(3')-Ia	aac(6')Ib-cr
ANG-10.fasta	England	2016	Human	3817106	56	157628		catA2-like	blaDHA-1-like,blaKPC-2,blaOXA-9-like,blaTEM-1A-like						dfrA14-like
ANG-11.fasta	England	2016	Human	3944288	67	229531	tet(B)	catA2-like,floR-like	blaDHA-1-like	aadA5		mph(E)	msr(E)	sul1,sul2	dfrA17
ANG-12.fasta	England	2016	Human	4242413	856	25974	tet(B)	catA1-like	blaDHA-1-like,blaNDM-5	aac(3)-IIa,aadA1,aph(3')-Ic					dfrA1
ANG-13.fasta	England	2017	Human	3968247	294	58167	tet(B)	catA2-like	blaDHA-1-like,blaNDM-7	aadA1
ANG-14.fasta	England	2017	Human	4128641	539	65597	tet(B)	catA1-like,catB3-like	blaCTX-M-15,blaMOR-2-like,blaNDM-1,blaOXA-1	aac(3)-IIa-like,aadA5,aph(3')-VIa-like,rmtC	aac(6')Ib-cr-like			sul1	dfrA17
ANG-15.fasta	England	2017	Human	3900790	443	31656		catA2-like	blaDHA-1-like,blaOXA-48
ANG-16.fasta	England	2017	Human	4048584	95	207067		catA2-like	blaDHA-1-like,blaOXA-10	aadA1-like	aac(6')Ib-cr-like			sul1
ANG-17.fasta	England	2017	Human	4282000	719	65417		catB3-like	blaCTX-M-15,blaDHA-1-like,blaNDM-1,blaOXA-1,blaSHV-12	aadA1	aac(6')Ib-cr	mph(E)	msr(E)	sul1	dfrA1
ANG-18.fasta	England	2018	Human	4148097	523	55040	tet(A),tet(B)-like	catA1-like,catB3-like	blaCTX-M-15,blaDHA-1-like,blaNDM-1,blaOXA-1	aadA24-like,armA-like	aac(6')Ib-cr	mph(E)	msr(E)	sul1	dfrA1
ANG-19.fasta	England	2018	Human	3511189	78	84769			blaDHA-1-like,blaOXA-48	aadA1					dfrA1
ANG-4.fasta	England	2016	Human	4120982	122	109244	tet(B)-like	catA1-like,catA2-like,catB3-like	blaCARB-2,blaDHA-5-like,blaNDM-1	aadA2,aadB,rmtC		ere(B)		sul1-like	dfrA18-like
ANG-5.fasta	England	2016	Human	3755806	90	95162	tet(B)	catA1-like,catB3-like	blaMOR-2-like,blaOXA-1,blaOXA-48	aadA5	aac(6')Ib-cr			sul1	dfrA17-like
ANG-7.fasta	England	2016	Human	3940396	173	53260	tet(D)	catA1-like,floR-like	blaCMY-2,blaDHA-1-like,blaNDM-5,blaOXA-10,blaTEM-1B	aac(3)-IIa,aadA24-like,aph(3')-Ic		erm(42)-like		sul1,sul2	dfrA14-like		ARR-2	QnrA1-like
ANG-9.fasta	England	2016	Human	4354323	1053	24929	tet(B)-like,tet(D)	catA1-like,floR-like	blaCMY-2,blaDHA-1-like,blaNDM-5,blaOXA-10,blaTEM-1B	aac(3)-IIa,aadA1-like,aph(3')-Ic		erm(42)-like		sul1,sul2	dfrA1,dfrA14-like		ARR-2	QnrA1-like
AR_0057_CP027177.fasta				4139887	1	4139887	tet(B)	catA1-like,catB3-like	blaCTX-M-15,blaMOR-2-like,blaNDM-1,blaOXA-1,blaTEM-1B	aac(3)-IIa-like,aadA2,aadA5,aph(3')-Ia,strA-like,strB	aac(6')Ib-cr-like	mph(A)-like		sul1,sul2	dfrA12,dfrA17
ATCC_25830_CP034944.fasta				3889903	1	3889903		catA2-like	blaDHA-1-like
AUS-1.fasta	Austria	2011	Human	4146779	552	68210	tet(B)		blaMOR-2-like,blaOXA-48,blaTEM-1B	aac(3)-IId-like,aadA1,strA,strB				sul2	dfrA1
AUS-2.fasta	Austria	2011	Human	4106124	489	78839	tet(B)	catA1-like,catA2-like,catB3-like	blaCTX-M-15,blaDHA-1-like,blaOXA-1,blaOXA-48,blaTEM-1B	aac(3)-IIa-like,aadA1,aadA5,aph(3')-Ia,strA,strB-like	aac(6')Ib-cr			sul1,sul2	dfrA1,dfrA17
AUS-3.fasta	Austria	2016	Human	3760435	81	106571		catB3-like	blaDHA-1,blaNDM-1,blaOXA-1	aac(3)-IIa-like,aadA2,aph(3')-VIa-like,armA	aac(6')Ib-cr	mph(E)	msr(E)	sul1	dfrA12,dfrA15
BCZU01.1.fa				3777406	25	641316		catA2-like	blaDHA-1-like
BEL-1.fasta	Belgium	2014	Human	3791572	57	139327	tet(B)	catA1-like,catA2-like	blaDHA-1-like	aadA1					dfrA1
BEL-3.fasta	Belgium	2014	Human	3784694	104	90822	tet(A)-like	catA1-like,catB3-like	blaCARB-2,blaCTX-M-15,blaDHA-5-like,blaOXA-1,blaOXA-204	aac(3)-IIa-like,aadA2,aadB,aph(3')-Ia,strA,strB	aac(6')Ib-cr	ere(B)		sul1,sul2	dfrA14-like,dfrA18-like,dfrA30-like
BEL-5	Belgium	2015	Human	3692979	84	110461			blaMOR-like,blaTEM-1A
BEL-7	Belgium	2015	Human	3691453	104	130526	tet(B)	catA2-like	blaDHA-1-like	aac(3)-IId-like,aadA5,aph(3')-Ia		mph(A)		sul1	dfrA17
BEL-8	Belgium	2015	Human	3675697	85	95044		catA1-like	blaDHA-1-like,blaTEM-1B					sul2	dfrA1			qnrD
BEL-9	Belgium	2014	Human	3685428	72	126044			blaDHA-5-like
BEL-10.fasta	Belgium	2015	Human	3823325	63	216063	tet(B)-like		blaDHA-1-like									QnrD-like
BEL-11.fasta	Belgium	2015	Human	4072269	108	160445	tet(B)		blaMOR-2-like
BEL-12.fasta	Belgium	2015	Human	4112191	82	184934	tet(B)	catA1-like	blaDHA-1-like,blaTEM-1A	aadA1,aadA13,aph(3')-Ia				sul1	dfrA1
BEL-13.fasta	Belgium	2015	Human	3694571	78	215088		catA2-like	blaMOR-2-like
BEL-15.fasta	Belgium	2016	Human	3906792	64	205666		catA2-like	blaDHA-1
BEL-16.fasta	Belgium	2016	Human	3923933	54	194629	tet(B)-like	catA1-like,catA2-like	blaCARB-2,blaDHA-5-like	aadA2,aph(3')-Ia		ere(B)		sul1
BEL-18.fasta	Belgium	2016	Human	3991162	108	133865	tet(B)	catA2-like,catB2	blaDHA-1-like	aadA1					dfrA1
BEL-19.fasta	Belgium	2017	Human	3765718	53	296832		catA2-like	blaDHA-1-like
BEL-20	Belgium	2017	Human	3708825	82	96182		catA2-like,catB3-like	blaDHA-1,blaOXA-1	aadA5	aac(6')Ib-cr			sul1	dfrA17
BEL-22	Belgium	2017	Human	3566052	49	142577		catA2-like	blaDHA-5-like
BEL-23.fasta	Belgium	2017	Human	3775778	75	119277		catA1-like,catA2-like	blaDHA-1-like,blaOXA-48,blaTEM-1B	aadA1,aph(3')-Ia,strA,strB				sul2	dfrA1
BEL-24	Belgium	2017	Human	3741177	65	107921		catA2-like	blaDHA-1-like
BEL-26	Belgium	2017	Human	3729800	70	133224		catB3-like	blaDHA-1-like,blaOXA-1	aadA1,aadA5	aac(6')Ib-cr			sul1	dfrA1,dfrA17
BEL-27	Belgium	2018	Human	3720680	111	89523	tet(B)-like	catA1-like	blaDHA-1-like,blaTEM-1B	aac(3)-IId-like,aadA2,strA,strB		mph(A)		sul1,sul2	dfrA12
BFCJ01.1.fa	Viet-Nam	2016	Human	4132245	297	42008	tet(A),tet(B)-like	catA1-like,catA2-like,catB3-like	blaCARB-2,blaDHA-5-like,blaNDM-1,blaTEM-1B	aadA2,aadB,aph(3')-Ia,rmtB-like				sul1	dfrA18-like			qepA,QnrD
BGLW01.1.fa	Japan		Human	3879025	94	119572	tet(B)	catA1-like	blaMOR-2-like	aadB,aph(3')-Ia				sul1
CAJJVU01.fa			Human	3609401	174	31279		catA2-like	blaDHA-1-like
CAN-1.fasta	Canada			3944304	262	117421	tet(B)-like	catA1-like	blaDHA-1-like,blaIMP-27,blaTEM-1B	aac(3)-IId-like,aadA1,aadA2,aph(3')-Ia,strA,strB		mph(A)		sul1,sul2	dfrA12
CBWE01.1.fa	Austria		Human	4176310	84	217710		catA2-like,catB3-like	blaCTX-M-15,blaDHA-1,blaOXA-1,blaTEM-1B	aac(3)-IIa-like,aac(3)-IId-like	aac(6')Ib-cr	erm(42)-like		sul1,sul2	dfrA15
CCFB01.1.fa	France			4196460	12	2287701	tet(B)-like	catA1-like,catA2-like	blaCARB-2,blaDHA-5-like,blaNDM-1	aadA2-like,aph(3')-VIa-like		ere(A)-like,ere(B),mph(A)-like			dfrA18-like
DG56-16_CP032295.fasta	China	2018	Animal	3902034	1	3902034		catA2-like	blaDHA-1-like
FDAARGOS_172_CP014026.fasta	USA	2014	Human	3908080	1	3908080	tet(B)	catA2-like	blaDHA-1-like	aadA1				sul2	dfrA1
FDAARGOS_365_CP023505.fasta	USA	2014	Human	4075732	2	4074223			blaDHA-1-like
FDAARGOS_63_CP026046.fasta	USA	2013	Human	4000026	1	4000026	tet(B)-like	catA2-like	blaDHA-5-like
GER-1.fasta	Germany	2012	human	3712234	91	95343		catA2-like	blaCTX-M-15,blaDHA-1,blaNDM-1	aac(3)-IId-like,aadA2,aph(3')-VIa-like,armA	aac(6')Ib-cr-like			sul1	dfrA12
GER-13.fasta	Germany	2016	human	3806681	85	172906		catA1-like,catB3-like	blaDHA-1-like,blaOXA-1,blaOXA-181	aadA2	aac(6')Ib-cr			sul1	dfrA12			QnrD-like,QnrS1
GER-14.fasta	Germany	2016	human	3927075	95	111671		catA2-like,cmlA1-like	blaCMY-6-like,blaDHA-1-like,blaNDM-1	aadA1,aadB	aac(6')Ib-cr-like	mph(A)		sul1	dfrA24-like
GER-15.fasta	Germany	2016	human	3815487	66	123437		catA2-like	blaDHA-5-like,blaOXA-48									QnrB19
GER-17.fasta	Germany	2017	human	3811101	59	242533	tet(B)	catA1-like,catA2-like,catB3-like	blaDHA-1-like,blaNDM-5,blaOXA-1	aadA1,aadA5	aac(6')Ib-cr			sul1	dfrA17
GER-18.fasta	Germany	2017	human	3791129	64	193084	tet(A)	catB3-like	blaCTX-M-15,blaDHA-1-like,blaNDM-5,blaOXA-1	aac(3)-IIa-like,aadA1	aac(6')Ib-cr				dfrA1
GER-19.fasta	Germany	2017	human	3826559	80	131831	tet(A)	catB3-like	blaCTX-M-15,blaDHA-1-like,blaNDM-5,blaOXA-1	aac(3)-IIa-like,aadA1	aac(6')Ib-cr				dfrA1
GER-2.fasta	Germany	2013	human	4082410	315	52324	tet(B)-like	catA1-like,catA2-like,catB3-like	blaCARB-2,blaDHA-5-like	aadA2,aadB,aph(3')-Ia		ere(B)		sul1	dfrA18-like
GER-20.fasta	Germany	2017	human	3934172	61	216145		catB3-like	blaCTX-M-15,blaDHA-1-like,blaNDM-5,blaOXA-1	aac(3)-IIa-like,aadA1	aac(6')Ib-cr				dfrA1
GER-21.fasta	Germany	2017	human	3757687	97	108700	tet(B)	catA1-like,catB3-like	blaCTX-M-15-like,blaMOR-2-like,blaOXA-1,blaOXA-372-like	aadA2,aadA5,aadB,strA-like,strB-like	aac(6')Ib-cr			sul1	dfrA10,dfrA17
GER-22.fasta	Germany	2017	human	3672186	71	112037		catA2-like,catB3-like,cmlA1-like,floR-like	blaDHA-5-like,blaOXA-1,blaVIM-1	aac(3)-IVa-like,aadA1-like,aadA2,aph(3')-Ia,aph(4)-Ia	aac(6')Ib-cr-like			sul1-like,sul2,sul3	dfrA1		ARR-3	QnrD	lnu(F)-like
GER-23.fasta	Germany	2017	human	3874247	70	131831	tet(A)		blaCTX-M-15,blaDHA-1-like,blaNDM-1	aadA1,armA		mph(E)	msr(E)	sul1	dfrA1
GER-25.fasta	Germany	2017	human	3799230	67	172113		catA2-like	blaDHA-1-like,blaNDM-1,blaOXA-1,blaTEM-1B	aac(3)-IIa,aadA24-like,aph(3')-Ic,strA-like,strB				sul1,sul2	dfrA14-like
GER-26.fasta	Germany	2018	human	4046197	303	53109	tet(B)	catA1-like	blaMOR-2-like,blaOXA-48	aadA2,aadB,aph(3')-Ia,strA-like,strB-like				sul1	dfrA10			QnrS2-like
GER-27.fasta	Germany	2018	human	4089444	405	37226	tet(B)-like	catA1-like,catA2-like,catB3-like	blaCARB-2-like,blaDHA-5-like,blaNDM-1	aadA2,aadB,aph(3')-Ia,aph(3')-VIa-like		ere(B)		sul1	dfrA18-like
GER-28.fasta	Germany	2018	human	3985664	263	50707	tet(B)	catA1-like,catA2-like	blaDHA-1-like,blaOXA-48,blaTEM-1B	aadA1,aph(3')-Ia,strA,strB-like				sul2	dfrA1
GER-29.fasta	Germany	2018	human	3976361	303	54819	tet(B)	catA1-like,catA2-like	blaDHA-1-like,blaOXA-48,blaTEM-1B	aadA1,aph(3')-Ia,strA-like,strB-like				sul2	dfrA1
GER-3.fasta	Germany	2013	human	3513870	68	143008		catB3-like	blaCTX-M-15,blaDHA-1,blaNDM-1,blaOXA-1,blaTEM-1B	aac(3)-IId-like,aadA2,aph(3')-VIa-like	aac(6')Ib-cr			sul1	dfrA12,dfrA15
GER-30.fasta	Germany	2018	human	4024712	321	62664	tet(B)	catA1-like,catA2-like	blaDHA-1-like,blaOXA-1,blaSHV-12,blaVIM-1	aadA24-like,aph(3')-Ic,strA,strB	aac(6')Ib-cr-like			sul1,sul2	dfrA1			QnrS1
GER-31.fasta	Germany	2018	human	4165139	315	54623	tet(B)	catA2-like	blaCTX-M-14b,blaCTX-M-15,blaDHA-1,blaNDM-1,blaOXA-48,blaOXA-9,blaTEM-1A	aac(6')-Ib-like,aadA1,aadA16-like,aph(3')-VIa-like,armA-like	aac(6')Ib-cr-like	mph(A)-like,mph(E)	msr(E)	sul1,sul2	dfrA1,dfrA27,dfrA5		ARR-3	QnrB6
GER-32.fasta	Germany	2018	human	4123582	393	43887	tet(B)	catA1-like,cml-like	blaMOR-2-like,blaNDM-1,blaOXA-1,blaOXA-10	aadA1-like,aadA5,strA-like	aac(6')Ib-cr-like	mph(E)	msr(E)	sul1,sul2	dfrA17			QnrB58-like
GER-4.fasta	Germany	2014	human	4255732	520	44330	tet(B)-like	catA1-like,catA2-like,catB3-like	blaCARB-2-like,blaDHA-5-like,blaNDM-1	aadA2,aadB,aph(3')-Ia,aph(3')-VIa-like		ere(B)		sul1	dfrA18-like
GER-5.fasta	Germany	2014	human	3725220	65	157624		catA2-like,catB3-like	blaDHA-1-like,blaKPC-2,blaOXA-1,blaTEM-1B	aac(3)-IId-like,strA,strB	aac(6')Ib-cr	mph(A)		sul1	dfrA18-like		ARR-3	QnrB2
GER-7.fasta	Germany	2014	human	3652988	85	91554		catA2-like,cmlA1-like	blaDHA-1-like,blaNDM-1,blaOXA-17	aadA1,rmtC	aac(6')Ib-cr			sul1-like,sul2
GER-9.fasta	Germany	2015	human	3803297	45	158181		catA2-like	blaDHA-1-like,blaVIM-1-like	aadA1	aac(6')Ib-cr-like			sul1				QnrS1
GN28_CP026651.fasta	China	2015	Human	4091949	1	4091949	tet(B)-like	catA1-like,catA2-like,catB3-like	blaCARB-2,blaDHA-5-like,blaOXA-1	aac(3)-IId-like,aadA2	aac(6')Ib-cr	ere(B),mph(A)					ARR-3
JAAJRG01.fa	Lebanon	2019	Human	3900473	60	403983	tet(B)	catA2-like	blaDHA-1-like	aac(3)-IId-like,aadA5,aph(3')-Ia		mph(A)		sul1	dfrA17
JAAJRK01.fasta	Lebanon	2018	Human	3957795	78	188602	tet(B)-like	catA2-like	blaMOR-2-like									QnrD
JAFEWJ01.fa	Czech	2018	Human	3984441	273	27746	tet(B)-like	catA1-like,catB3-like	blaKPC-2,blaMOR-2-like	aac(6')-Ib,aadA17-like	aac(6')Ib-cr-like	mph(A)		sul1	dfrA1		ARR-3
JAFIQH01.fa	Czech	2019	Human	4304377	5	1285754	tet(B)-like	catA1-like,catB3-like	blaKPC-2,blaMOR-2-like	aac(6')-Ib,aadA1	aac(6')Ib-cr-like	mph(A)		sul1	dfrA1		ARR-3
JQGP01.1.fa	Malaysia	2013	Human	3673115	93	153160			blaDHA-1-like
JUVX01.1.fa	USA		Human	3838129	166	57519	tet(B)	catA2-like	blaDHA-1-like	aac(3)-IId-like,aadA5		mph(A)		sul1	dfrA17
JUYZ01.1.fa	USA		Human	3972497	138	92760		catA2-like	blaDHA-1-like
KC-Tt-01_CP025933.fasta	South Korea	2017	Animal	3824890	1	3824890		catA2-like	blaDHA-1-like
KT_CP004345.fasta	Taiwan	2009	Human	3799539	1	3799539	tet(B)	catA2-like	blaDHA-1-like
L241_CP033056.fasta	China	2016	Human	3896605	2	3850444		catA2-like	blaDHA-1-like,blaNDM-5
LAGC01.1.fa			Human	3955391	61	281242		catA2-like	blaDHA-1-like
LSUX01.1.fa	Portugal	2013	Food	3805976	79	213305	tet(B)	catA2-like,cmlA1-like	blaDHA-1-like	aadA1,aadB		mph(A)		sul1
MGYG-HGUT-02512_LR699007.fasta			Human	3906921	1	3906921		catA2-like	blaDHA-1-like
MM46903-CP070524.fasta	Czech	2018	Human	4259678	4	4142216	tet(B)-like	catA1-like,catB3-like	blaKPC-2,blaMOR-2-like	aac(6')-Ib,aadA1	aac(6')Ib-cr-like	mph(A)		sul1	dfrA1		ARR-3
MM48659-CP070537.fasta	Czech	2019	Human	4264385	3	4151415	tet(B)-like	catA2-like,catB2,catB3-like	blaDHA-5-like,blaKPC-2,blaOXA-1	aac(6')-Ib,aadA1	aac(6')Ib-cr,aac(6')Ib-cr-like	mph(A)		sul1	dfrA1		ARR-3
MM50821-CP070553.fasta	Czech	2019	Human	4305707	4	4237757	tet(B)-like	catA1-like,catB3-like	blaKPC-2,blaMOR-2-like	aac(6')-Ib,aadA1	aac(6')Ib-cr-like	mph(A)		sul1	dfrA1		ARR-3
Morganella_sp_AZRH01.1.fasta	India	2010	Environment	3942403	72	215164		catA2-like	blaDHA-1-like
Morganella_sp_LUAD01.1.fasta			Human	3853564	172	94265		catA2-like	blaDHA-1-like
MP63_CP048806.fasta	China	2018	Environment	4014078	4	4004672	tet(L)-like	catA2-like	blaDHA-1-like	aac(6')-aph(2'')-like								QnrD
MWUC01.1.fa	USA	2015	Environment	3567897	127	119307		catA2-like	blaDHA-1-like
MWUD01.1.fa	USA	2015	Plant	3652729	174	73996		catA2-like	blaDHA-1-like
MZNC01.1.fa	Brazil	2013	Human	4115596	222	206701	tet(B)	catA2-like,catB3-like	blaDHA-1,blaGES-5,blaOXA-1	aadA2	aac(6')Ib-cr-like	mph(E)	msr(E)	sul1	dfrA15
NCTC12028_LS483498.fasta				3906921	1	3906921		catA2-like	blaDHA-1-like
NCTC235_LR133904.fasta				3816330	1	3816330		catA2-like	blaDHA-1-like
NDBP01.1.fa	USA	2013	Human	4069347	55	266633		catA2-like	blaDHA-1-like,blaOXA-1	aadA24-like				sul1	dfrA1
NED-2.fasta	Netherland	2017	Human	3791152	42	174652		catA2-like	blaDHA-1-like
NED-4.fasta	Netherland	2018	Human	3771828	90	118567		floR-like	blaMOR-2-like,blaNDM-7,blaOXA-1,blaTEM-1B	aac(3)-IId-like,aadA1,strA,strB	aac(6')Ib-cr			sul2-like	dfrA1
NEYR02.1.fa	USA	2015	Human	3878260	38	402599		catA2-like	blaDHA-1-like
NEYV02.1.fa	USA	2013	Human	3943436	64	249135	tet(B)-like		blaDHA-1-like	aph(3')-Ia,strA,strB				sul2
NXIQ01.1.fa	South Africa	2013	Human	3982478	292	382227		catA2-like	blaDHA-1-like
NXKH01.1.fa	South Africa	2013	Human	4141248	120	255229	tet(B)-like	catA2-like	blaDHA-5-like	aadA7				sul1				QnrD
O86D10.fasta	France	2021	Human	3961329	101	89711	tet(B)	catA2-like	blaMOR-2-like
O86E1.fasta	France	2021	Human	4006411	165	88125		catA2-like	blaDHA-5-like
PDLE01.1.fa	Canada	2014	Human	4468760	7	4234655	tet(B)	catA1-like,catA2-like	blaDHA-1-like,blaNDM-1,blaTEM-1B	aac(3)-IId-like,aadA5,rmtC-like,strA,strB		mph(A)		sul1,sul2	dfrA17
PKJR01.1.fa	USA	2015	Human	3859283	19	705867	tet(B)	catA2-like,catB3-like	blaDHA-1-like,blaOXA-1	aadA1-like,aadA5	aac(6')Ib-cr			sul1	dfrA17
POL1.fasta	Poland	2018	Human	3850126	64	115998		catA2-like,catB3-like	blaDHA-5-like,blaNDM-1,blaOXA-1	aadA2	aac(6')Ib-cr			sul1	dfrA14-like			QnrD
QMKL01.1.fa	Russia	2015	Human	3969022	63	723928		catA2-like	blaDHA-1-like
QPLM01.1.fa	Russia	2014	Human	3816634	36	403356		catA2-like	blaDHA-1-like
QUOO01.1.fa	Russia	2015	Human	3882977	21	888743			blaDHA-1-like
RMBV01.1.fa	France	2018	Human	4079395	79	210094	tet(A)	catB3-like	blaCMY-4,blaDHA-5-like,blaNDM-1,blaOXA-1,blaTEM-1B	aac(3)-IId-like,aph(3')-VIa-like,strA,strB	aac(6')Ib-cr			sul1,sul2	dfrA14-like		ARR-3	QnrB32-like
RQIJ01.1.fa	China	2017	Animal	4966326	32	332702		catA2-like	blaDHA-5-like
RXYP01.1.fa				4136130	74	198928	tet(A)-like,tet(B)	catA1-like,catA2-like,catB3-like	blaCTX-M-15,blaDHA-1,blaOXA-1,blaTEM-1B	aac(3)-IIa-like,strA,strB	aac(6')Ib-cr	mph(E)	msr(E)	sul1-like,sul2	dfrA15			QnrB1-like
RXYS01.1.fa				3854560	49	306098	tet(B)		blaDHA-1-like	aadA1,aph(3')-Ic,strA,strB				sul2	dfrA1			QnrD
SATL01.1.fa	USA	2018	Human	3915087	46	272010		catA2-like	blaDHA-1-like
TCH10-50-821.fasta	Czech	2019	human	4115807	97	125466	tet(B)-like	catA1-like,catB3-like	blaKPC-2,blaMOR-2-like	aadA24-like	aac(6')Ib-cr-like	mph(A)		sul1	dfrA1		ARR-3
TCH11-51-087.fasta	Czech	2019	human	4049337	78	192910	tet(B)-like	catA1-like,catB3-like	blaKPC-2,blaMOR-2-like	aac(6')-Ib,aadA12-like	aac(6')Ib-cr-like	mph(A)		sul1	dfrA1		ARR-3
TCH12-51-302.fasta	Czech	2019	human	4108706	91	139687	tet(B)-like	catA1-like,catB3-like	blaKPC-2,blaMOR-2-like	aac(6')-Ib,aadA12-like	aac(6')Ib-cr-like	mph(A)		sul1	dfrA1		ARR-3
TCH13-52-731.fasta	Czech	2019	human	4157281	81	169488	tet(B)-like	catA1-like,catB3-like	blaKPC-2,blaMOR-2-like	aadA1-like	aac(6')Ib-cr-like	mph(A)		sul1	dfrA1		ARR-3
TCH14-52-809.fasta	Czech	2019	human	4191668	65	215694	tet(B)	catA1-like,catB3-like	blaKPC-2,blaMOR-2-like,blaOXA-1	aadA1	aac(6')Ib-cr	mph(A)		sul1	dfrA1		ARR-3
TCH15-54-294.fasta	Czech	2019	human	4168628	65	151611	tet(B)-like	catA2-like,catB2	blaDHA-5-like,blaOXA-48	aadA1					dfrA1
TCH16-55-734.fasta	Czech	2020	human	4174077	82	166925	tet(B)-like	catA1-like,catB3-like	blaKPC-2,blaMOR-2-like	aac(6')-Ib,aadA1-like	aac(6')Ib-cr-like	mph(A)		sul1	dfrA1		ARR-3
TCH17-56-219.fasta	Czech	2020	human	4200735	90	143236	tet(B)-like	catA1-like,catB3-like	blaKPC-2,blaMOR-2-like	aadA1-like	aac(6')Ib-cr-like	mph(A)		sul1	dfrA1		ARR-3
TCH18-56-359.fasta	Czech	2020	human	4108060	85	141037	tet(B)-like	catA1-like,catB3-like	blaKPC-2,blaMOR-2-like	aac(6')-Ib,aadA12-like	aac(6')Ib-cr-like	mph(A)-like		sul1	dfrA1		ARR-3
TCH19-57-306.fasta	Czech	2020	human	4174433	103	142716	tet(B)-like	catA1-like,catB3-like	blaKPC-2,blaMOR-2-like	aac(6')-Ib,aadA1-like	aac(6')Ib-cr-like	mph(A)		sul1	dfrA1		ARR-3
TCH2-37-590.fasta	Czech	2017	human	4010768	73	137546	tet(B)-like	catA2-like,catB2	blaDHA-5-like	aadA1					dfrA1
TCH20-57-441.fasta	Czech	2020	human	4033231	85	114995	tet(B)-like	catA1-like,catB3-like	blaKPC-2,blaMOR-2-like	aac(6')-Ib,aadA1-like	aac(6')Ib-cr-like	mph(A)		sul1	dfrA1		ARR-3
TCH21-57-866.fasta	Czech	2020	human	4195828	95	212877	tet(B)-like	catA1-like,catB3-like	blaKPC-2,blaMOR-2-like	aac(6')-Ib,aadA12-like	aac(6')Ib-cr-like	mph(A)		sul1	dfrA1		ARR-3
TCH3-42-744.fasta	Czech	2018	human	4057668	86	159475	tet(B)-like	catA2-like,catB2,catB3-like	blaDHA-5-like,blaKPC-2,blaOXA-1	aadA1	aac(6')Ib-cr	mph(A)		sul1	dfrA1		ARR-3
TCH4-45-357.fasta	Czech	2018	human	4056811	79	139896	tet(B)-like	catA1-like,catB3-like	blaKPC-2,blaMOR-2-like	aadA1-like	aac(6')Ib-cr-like	mph(A)		sul1	dfrA1		ARR-3
TCH5-45-635.fasta	Czech	2018	human	4010073	72	169428	tet(B)-like	catA1-like,catB3-like	blaKPC-2,blaMOR-2-like	aac(6')-Ib,aadA12-like	aac(6')Ib-cr-like	mph(A)		sul1	dfrA1		ARR-3
TCH6-46-544.fasta	Czech	2018	human	4048456	71	141037	tet(B)-like	catA1-like,catB3-like	blaKPC-2,blaMOR-2-like	aac(6')-Ib,aadA12-like	aac(6')Ib-cr-like	mph(A)		sul1	dfrA1		ARR-3
TCH7-46-903.fasta	Czech	2018	human	4130522	73	141037	tet(B)-like	catA1-like	blaMOR-2-like	aadA1-like				sul1	dfrA1
TCH8-47-441.fasta	Czech	2018	human	4037119	84	166925	tet(B)-like	catA1-like,catB3-like	blaKPC-2,blaMOR-2-like,blaOXA-1	aadA1	aac(6')Ib-cr	mph(A)		sul1	dfrA1		ARR-3
TCH9-48-659.fasta	Czech	2019	human	4024557	87	159419	tet(B)-like	catA2-like,catB2,catB3-like	blaDHA-5-like,blaOXA-1	aadA1	aac(6')Ib-cr-like				dfrA1
UASY01.1.fa				3947090	31	290604			blaMOR-like
UGQG01.1.fa				3854715	6	2887433		catA2-like	blaDHA-1-like
UGQH01.1.fa				4067407	2	4023098	tet(B)	catA2-like	blaDHA-1-like,blaTEM-110
VDHP01.fa	China		Animal	4150121	72	312409	tet(B)-like	catA2-like,catB3-like,floR-like	blaCTX-M-3,blaDHA-5-like,blaOXA-1,blaTEM-1B	aac(3)-IVa-like,aadA2,aph(3')-Ia,aph(4)-Ia,armA,strA,strB	aac(6')Ib-cr	mph(E)	msr(E)-like	sul1,sul2	dfrA12	mcr-1	ARR-3
VDIE01.fa	China		Animal	3900316	53	336640	tet(B)	catA2-like,floR-like	blaDHA-1-like	aac(3)-IId-like,aac(3)-IVa-like,aadA5,aph(3')-Ia,aph(4)-Ia,strA,strB		mph(A)		sul1,sul2	dfrA17	mcr-1
VHOJ01.fasta	Brazil	2016	Human	3712533	41	428985			blaMOR-2-like
VKSG01.fa	USA	2016	Human	4041361	477	113698		catA1-like,catA2-like	blaDHA-1-like,blaOXA-1,blaTEM-1B	aac(3)-IIa,aadA24-like,aph(3')-Ic,strA,strB				sul1	dfrA1
VKWT01.fa	USA	2014	Human	4198941	495	44047	tet(B)-like	catA1-like,catA2-like,catB3-like	blaCARB-2,blaDHA-5-like	aadA2,aadB,aph(3')-Ia		ere(B)		sul1	dfrA18-like
VMOC01.fasta	India	2015	Environment	3785505	72	309664		catA2-like	blaDHA-1-like
WCIS01.fa	Austria		Animal	3976504	627	48427	tet(B)-like		blaDHA-1-like
WCIT01.fa	Austria		Animal	4060222	523	403126		catA2-like	blaDHA-5-like
WCIU01.fa	Austria		Animal	3711203	35	989625		catA2-like	blaDHA-5
WCIV01.fa	Austria		Animal	3689360	47	403330		catA2-like	blaMOR-2-like
Morganella morganii subsp. Intermedius
JZSH01.1.fa	USA	2013	Food	4261510	661	11424	tet(D)-like		blaDHA-2-like
AYMP01.fasta	Malaysia		Plant	4512187	118	157835	tet(D)-like		blaDHA-1-like
Morganella_sp_URBI01.1.fasta			Human	3729043	377	12675		catA2-like	blaDHA-1-like
TCH1-697-058.fasta	Czech	2016	human	4380269	123	137518	tet(D)-like	catA2-like	blaDHA-1-like
131E1.fasta	France	2017	Human	4507550	518	42074	tet(A)-like,tet(D)-like	catA2-like,catB3-like,floR-like	blaCMY-4-like,blaDHA-2-like,blaNDM-1,blaOXA-1,blaSHV-12,blaTEM-1B	aac(3)-IId-like,aph(3')-VIa-like,strA,strB	aac(6')Ib-cr			sul1,sul2	dfrA14-like		ARR-3	QnrB32-like
FRBZ01.1.fa				3916412	18	445944	tet(D)-like		blaDHA-2-like
83G8.fasta	France	2015	Human	3746062	55	119597	tet(D)-like		blaDHA-2-like,blaOXA-48
268H9.fasta	France	2020	Human	4014451	86	173930	tet(D)-like		blaDHA-1-like,blaOXA-48					sul1				QnrD-like
BEL-2.fasta	Belgium	2014	Human	4091934	110	106606	tet(D)-like	catB2	blaDHA-2-like,blaOXA-35	aadA1	aac(6')Ib-cr-like			sul1	dfrA1
AR_0133_CP028956.fasta				4298458	3	4221270	tet(D),tet(D)-like		blaDHA-2-like,blaKPC-2	aadA1					dfrA1,dfrA14-like
61C8.fasta	France	2014	Human	4109209	116	116664	tet(D)-like		blaDHA-2-like,blaOXA-48
GDMM86-CP061513.fasta	China	2020	Environment	4111737	1	4111737	tet(D)-like	catA2-like,catB3-like,floR-like	blaMOR-like,blaNDM-1	aac(3)-IVa-like,aadA1,aadA2,aph(3')-Ia,aph(3')-VIa-like,aph(4)-Ia		erm(42)-like,mph(A)-like		sul1,sul2	dfrA1,dfrA12		ARR-3		lnu(F)-like
Colony326-CP070407.fasta	Thailand		Food	4074222	1	4074222			blaMOR-2-like
177A6.fasta	France	2018	Human	3931160	56	186892	tet(D)-like	catA2-like	blaMOR-like,blaNDM-7
Morganella_sp_ARZC01.1.fasta	USA	2011	Environment	3940310	3772	1450	tet(D)-like	catA2-like	blaDHA-2-like
MCKE01.1.fa	USA	2014	Human	3845783	18	2678851	tet(D)-like	catA2-like	blaDHA-5-like
WJFN01.fasta	China	2018	Human	3846451	62	433429	tet(D)-like	catA2-like	blaDHA-5-like
BEL-6	Belgium	2015	Human	3820541	83	100741	tet(D)-like	catA2-like	blaDHA-5-like
QGNT01.fasta	Bangladesh	2017	Environment	3900183	60	489181			blaMOR-2-like									QnrD
QGOJ01.fasta	Bangladesh	2018	Environment	3915144	208	51421			blaMOR-2-like									QnrD
PSTK01.fasta	Bangladesh	2017	Animal	3886755	51	368583			blaMOR-2-like									QnrD-like
JRKW01.1.fa	USA	2014	Human	4238237	57	345308			blaMOR-2-like,blaOXA-181						dfrA14-like			QnrS1
95H5.fasta	France	2015	Human	3772778	52	152245			blaMOR-2,blaOXA-48
GER-6.fasta	Germany	2014	human	3797212	38	217004		catB3-like	blaKPC-2,blaMOR-2,blaOXA-1,blaTEM-1B	aac(3)-IId-like	aac(6')Ib-cr	mph(A)		sul1			ARR-3
GER-16.fasta	Germany	2016	human	4048880	566	44009			blaMOR-2,blaVIM-1	aadA24-like				sul1	dfrA1			QnrS1
74A10.fasta	France	2015	Human	4163118	145	87799			blaCMY-6,blaMOR-2-like,blaNDM-1,blaTEM-1B	aac(3)-IId-like,aadA2	aac(6')Ib-cr-like	mph(A)		sul1	dfrA12
NED-3.fasta	Netherland	2017	Human	3616148	37	216761			blaKPC-2,blaMOR-2-like,blaNDM-1,blaTEM-1A-like	aadA16-like	aac(6')Ib-cr-like			sul1	dfrA27		ARR-3
FDAAARGOS_1085-CP068145.fasta	Germany			3975033	1	3975033			blaMOR-2-like
Colony456-CP070409.fasta	Thailand		Food	4074223	1	4074223			blaMOR-2-like
NED-1.fasta	Netherland	2016	Human	3831799	196	73411			blaMOR-2-like,blaOXA-48
ANG-2.fasta	England	2014	Human	3698794	80	143783	tet(A)	catB3-like	blaCTX-M-15,blaMOR-2-like,blaNDM-5,blaOXA-1,blaTEM-1B	aac(3)-IIa-like,aadA2,rmtB,strA,strB	aac(6')Ib-cr	mph(A)-like		sul1,sul2	dfrA12			qepA-like,QnrD-like
Morganella sibonii
GER-10.fasta	Germany	2015	human	4104887	84	144711	tet(D)-like	catA2-like	blaMOR-2-like,blaNDM-1	aadA1,strA-like,strB				sul1,sul2	dfrA1,dfrA14-like,dfrA16-like			QnrD
GER-11.fasta	Germany	2016	human	4325415	151	74647	tet(D)-like	catA2-like	blaCTX-M-1,blaMOR-2-like,blaNDM-1	aac(3)-IVa-like,aadA1,aph(3')-Ic,aph(4)-Ia,strA-like,strB		mph(A)		sul1,sul2	dfrA1,dfrA14-like,dfrA16-like			QnrD
GER-12.fasta	Germany	2016	human	4462310	841	45179	tet(D)-like	catA2-like	blaMOR-2-like,blaNDM-1	aadA1,strA-like,strB				sul2	dfrA1,dfrA14-like			QnrD
GER-24.fasta	Germany	2017	environmental	3751613	173	44100	tet(D)-like	floR-like	blaMOR-2-like,blaNDM-1	aadA24-like,strA-like,strB				sul2	dfrA14-like			QnrD
GER-8.fasta	Germany	2015	human	4332261	71	183554	tet(D)-like	catA2-like	blaMOR-2-like,blaNDM-1	aadA1-like,strA-like,strB				sul1,sul2	dfrA1,dfrA14-like,dfrA16-like			QnrD
JSWU01.1.fa	Malaysia	2013	Human	4169499	47	221524	tet(D)-like	catA2-like	blaMOR-2-like	aadA1					dfrA1
BEL-4	Belgium	2014	Human	3986076	56	132788	tet(D)-like	catA2-like,catB3-like	blaMOR-2-like												lnu(F)-like
LGYC01.1.fa	Portugal		Animal	4267817	74	209518	tet(D)-like,tet(Y)	catA2-like,catB2,catB3-like,floR-like	blaMOR-2-like,blaOXA-1	aadA1,aph(3')-Ic,strA,strB	aac(6')Ib-cr			sul2	dfrA1			QnrD
CIP103648.fasta	Denmark	1979	Human	4109462	83	150356	tet(D)-like		blaMOR-2-like
CIP103649.fasta	Denmark	1966	Human	4190100	86	125842	tet(D)-like	catA2-like	blaMOR-2-like
UASZ01.1.fa				4214431	111	64767	tet(D)-like	catA2-like	blaMOR-like
ANG-20.fasta	England	2018	Human	4326331	500	34808	tet(D)-like	catA2-like	blaDHA-2-like,blaOXA-48
267G2.fasta	France	2020	Human	4650070	212	74713	tet(A)-like,tet(B),tet(D)-like	catA2-like,catB3-like,floR-like	blaCMY-16,blaMOR-2-like,blaNDM-1,blaOXA-10,blaVIM-1	aadA1,aadA5,aadB,aph(3')-VIa-like,strA,strB		mph(A)		sul1,sul2	dfrA14-like,dfrA17			QnrD		fosA
268G3.fasta	France	2020	Human	4243217	80	190362	tet(D)-like		blaMOR-2-like,blaOXA-48
BEL-21.fasta	Belgium	2017	Human	3928393	79	101873	tet(D)-like	catA2-like	blaMOR-2-like,blaOXA-48	aadA1					dfrA1			QnrD
BEL-25.fasta	Belgium	2017	Human	3666731	94	72342	tet(D)-like		blaMOR-2-like,blaOXA-48									QnrD
CABMNP01.fasta			Human	3982639	313	24380	tet(D)-like	catA2-like	blaMOR-2-like
LFWB01.1.fa	USA	2013	Human	3982639	313	24380	tet(D)-like	catA2-like	blaMOR-2-like
BEL-17.fasta	Belgium	2016	Human	4048567	55	157760	tet(D)-like	catA2-like	blaMOR-2-like,blaOXA-48
JAAQVS01.fasta				4290238	3	4196724	tet(D)-like	floR-like	blaMOR-2-like	aac(3)-IVa-like,aadA2,aph(4)-Ia-like				sul2	dfrA12			QnrD
PJNJ01.1.fa	Switzerland	2017	Food	4196267	54	165355	tet(D)-like		blaMOR-2-like
Morganella_sp_DMBW01.1.fasta			Environment	4073444	19	420807	tet(D)-like		blaMOR-2-like
WCIW01.fa	Austria		Animal	4040833	65	244109	tet(D)-like	catA2-like	blaMOR-2-like
Morganella psychrotolerans
Morganella_psychrotoleransLZEW01.fasta				4145177	35	568853
Morganella_psychrotoleransLZEX01.1.fasta				4369656	46	306611
Morganella_psychrotoleransLZEY01.1.fasta				4199506	61	243414
Morganella_psychrotoleransVXKB01.1.fasta				4165654	20	573139
Morganella_sp_DQAE01.1.fasta				4148476	40	239989
Morganella sp.
NRQY01.1.fa	New Zealand	2010	Animal	3901751	12	2907536		catA2-like
